# Intricate genetic programs controlling dormancy in *Mycobacterium tuberculosis*

**DOI:** 10.1101/709378

**Authors:** Abrar A. Abidi, Eliza J. R. Peterson, Mario L. Arrieta-Ortiz, Boris Aguilar, James T. Yurkovich, Amardeep Kaur, Min Pan, Vivek Srinivas, Ilya Shmulevich, Nitin S. Baliga

**Affiliations:** Institute for Systems Biology, 401 Terry Avenue North, Seattle, Washington 98109, USA

## Abstract

*Mycobacterium tuberculosis* (MTB), responsible for the deadliest infectious disease worldwide, displays the remarkable ability to transition in and out of dormancy, a hallmark of the pathogen’s capacity to evade the immune system and opportunistically exploit immunocompromised individuals. Uncovering the gene regulatory programs that underlie the dramatic phenotypic shifts in MTB during disease latency and reactivation has posed an extraordinary challenge. We developed a novel experimental system to precisely control dissolved oxygen levels in MTB cultures in order to capture the chain of transcriptional events that unfold as MTB transitions into and out of hypoxia-induced dormancy. Using a comprehensive genome-wide transcription factor binding location map and insights from network topology analysis, we identified regulatory circuits that deterministically drive sequential transitions across six transcriptionally and functionally distinct states encompassing more than three-fifths of the MTB genome. The architecture of the genetic programs explains the transcriptional dynamics underlying synchronous entry of cells into a dormant state that is primed to infect the host upon encountering favorable conditions.

**One Sentence Summary:** High-resolution transcriptional time-course reveals six-state genetic program that enables MTB to enter and exit hypoxia-induced dormancy.
