## Supplementary material for "Intricate genetic programs controlling dormancy in *Mycobacterium tuberculosis*": Dataset S1

### Sheet: Normoxia
Rv0069c
Rv0302
Rv0385
Rv0421c
Rv0422c
Rv0435c
Rv0448c
Rv0484c
Rv0499
Rv0512
Rv0514
Rv0560c
Rv0590
Rv0623
Rv0624
Rv0860
Rv0880
Rv0912
Rv1010
Rv1031
Rv1129c
Rv1136
Rv1408
Rv1464
Rv1465
Rv1466
Rv1473A
Rv1485
Rv1489A
Rv1650
Rv1696
Rv1713
Rv1767
Rv1857
Rv1858
Rv1870c
Rv1927
Rv1944c
Rv1947
Rv2009
Rv2011c
Rv2046
Rv2084
Rv2138
Rv2139
Rv2189c
Rv2261c
Rv2272
Rv2273
Rv2327
Rv2393
Rv2550c
Rv2601A
Rv2637
Rv2644c
Rv2759c
Rv2794c
Rv2863
Rv2915c
Rv2982c
Rv3073c
Rv3092c
Rv3093c
Rv3123
Rv3279c
Rv3307
Rv3322c
Rv3362c
Rv3363c
Rv3364c
Rv3366
Rv3395A
Rv3577
Rv3740c
Rv3741c
Rv3770A
Rv3770c
Rv3791
Rv3793
Rv3906c
Rv3911

### Sheet: Depletion
Rv0006
Rv0009
Rv0010c
Rv0011c
Rv0013
Rv0014c
Rv0016c
Rv0020c
Rv0042c
Rv0053
Rv0054
Rv0055
Rv0056
Rv0057
Rv0058
Rv0144
Rv0145
Rv0148
Rv0156
Rv0157
Rv0158
Rv0164
Rv0170
Rv0171
Rv0172
Rv0173
Rv0174
Rv0175
Rv0177
Rv0178
Rv0196
Rv0197
Rv0198c
Rv0201c
Rv0220
Rv0225
Rv0227c
Rv0236A
Rv0237
Rv0238
Rv0239
Rv0240
Rv0247c
Rv0248c
Rv0249c
Rv0298
Rv0299
Rv0300
Rv0301
Rv0309
Rv0315
Rv0337c
Rv0338c
Rv0346c
Rv0379
Rv0418
Rv0429c
Rv0430
Rv0431
Rv0432
Rv0433
Rv0445c
Rv0462
Rv0469
Rv0483
Rv0504c
Rv0509
Rv0510
Rv0511
Rv0513
Rv0519c
Rv0526
Rv0529
Rv0543c
Rv0545c
Rv0554
Rv0556
Rv0558
Rv0559c
Rv0587
Rv0597c
Rv0598c
Rv0599c
Rv0608
Rv0609
Rv0632c
Rv0634A
Rv0635
Rv0636
Rv0637
Rv0638
Rv0639
Rv0640
Rv0641
Rv0642c
Rv0646c
Rv0651
Rv0652
Rv0653c
Rv0659c
Rv0669c
Rv0670
Rv0682
Rv0683
Rv0684
Rv0685
Rv0693
Rv0700
Rv0701
Rv0702
Rv0703
Rv0704
Rv0705
Rv0706
Rv0707
Rv0708
Rv0709
Rv0710
Rv0714
Rv0715
Rv0716
Rv0717
Rv0718
Rv0719
Rv0720
Rv0721
Rv0722
Rv0723
Rv0732
Rv0733
Rv0760c
Rv0761c
Rv0780
Rv0781
Rv0809
Rv0831c
Rv0864
Rv0866
Rv0867c
Rv0871
Rv0896
Rv0909
Rv0933
Rv0934
Rv0935
Rv0952
Rv0954
Rv0956
Rv0979A
Rv0997
Rv1006
Rv1009
Rv1017c
Rv1025
Rv1070c
Rv1078
Rv1079
Rv1080c
Rv1093
Rv1096
Rv1097c
Rv1098c
Rv1102c
Rv1103c
Rv1132
Rv1133c
Rv1155
Rv1156
Rv1201c
Rv1211
Rv1212c
Rv1252c
Rv1260
Rv1264
Rv1289
Rv1293
Rv1300
Rv1301
Rv1322
Rv1322A
Rv1323
Rv1387
Rv1390
Rv1416
Rv1436
Rv1437
Rv1438
Rv1447c
Rv1451
Rv1483
Rv1484
Rv1512
Rv1521
Rv1543
Rv1545
Rv1547
Rv1559
Rv1589
Rv1608c
Rv1611
Rv1612
Rv1613
Rv1614
Rv1617
Rv1630
Rv1631
Rv1677
Rv1684
Rv1697
Rv1698
Rv1703c
Rv1708
Rv1709
Rv1710
Rv1711
Rv1747
Rv1751
Rv1752
Rv1765A
Rv1797
Rv1815
Rv1828
Rv1836c
Rv1837c
Rv1856c
Rv1863c
Rv1871c
Rv1872c
Rv1883c
Rv1884c
Rv1886c
Rv1887
Rv1888c
Rv1901
Rv1923
Rv1924c
Rv1932
Rv1933c
Rv1941
Rv2010
Rv2068c
Rv2069
Rv2097c
Rv2104c
Rv2127
Rv2128
Rv2129c
Rv2178c
Rv2190c
Rv2222c
Rv2238c
Rv2239c
Rv2240c
Rv2258c
Rv2259
Rv2271
Rv2275
Rv2276
Rv2290
Rv2292c
Rv2334
Rv2335
Rv2356c
Rv2375
Rv2376c
Rv2391
Rv2392
Rv2430c
Rv2431c
Rv2441c
Rv2442c
Rv2446c
Rv2447c
Rv2462c
Rv2463
Rv2464c
Rv2476c
Rv2477c
Rv2523c
Rv2537c
Rv2553c
Rv2555c
Rv2556c
Rv2582
Rv2586c
Rv2588c
Rv2602
Rv2603c
Rv2604c
Rv2606c
Rv2613c
Rv2674
Rv2697c
Rv2708c
Rv2736c
Rv2747
Rv2750
Rv2761c
Rv2778c
Rv2782c
Rv2783c
Rv2792c
Rv2795c
Rv2808
Rv2816c
Rv2817c
Rv2840c
Rv2861c
Rv2876
Rv2883c
Rv2888c
Rv2889c
Rv2890c
Rv2901c
Rv2902c
Rv2903c
Rv2904c
Rv2909c
Rv2928
Rv2929
Rv2941
Rv2942
Rv2945c
Rv2946c
Rv2947c
Rv2948c
Rv2949c
Rv2950c
Rv2951c
Rv2952
Rv2954c
Rv2956
Rv2969c
Rv2971
Rv2985
Rv2992c
Rv2993c
Rv3028c
Rv3029c
Rv3030
Rv3043c
Rv3050c
Rv3075c
Rv3094c
Rv3095
Rv3096
Rv3119
Rv3145
Rv3146
Rv3147
Rv3148
Rv3149
Rv3150
Rv3151
Rv3152
Rv3153
Rv3154
Rv3155
Rv3156
Rv3157
Rv3158
Rv3173c
Rv3198A
Rv3204
Rv3208
Rv3219
Rv3220c
Rv3224
Rv3224B
Rv3246c
Rv3267
Rv3274c
Rv3278c
Rv3280
Rv3281
Rv3282
Rv3284
Rv3310
Rv3319
Rv3320c
Rv3321c
Rv3336c
Rv3376
Rv3377c
Rv3407
Rv3408
Rv3409c
Rv3424c
Rv3425
Rv3442c
Rv3443c
Rv3455c
Rv3456c
Rv3457c
Rv3458c
Rv3459c
Rv3460c
Rv3461c
Rv3462c
Rv3464
Rv3465
Rv3489
Rv3490
Rv3586
Rv3587c
Rv3592
Rv3593
Rv3628
Rv3648c
Rv3651
Rv3677c
Rv3678A
Rv3678c
Rv3686c
Rv3688c
Rv3710
Rv3722c
Rv3723
Rv3725
Rv3747
Rv3769
Rv3774
Rv3782
Rv3794
Rv3795
Rv3799c
Rv3804c
Rv3805c
Rv3807c
Rv3808c
Rv3811
Rv3841
Rv3858c
Rv3869
Rv3870
Rv3871
Rv3915
Rv3918c
Rv3919c
Rv3920c
Rv3921c
Rv3922c
Rv3923c
Rv3924c
Rvnt08
Rvnt11

### Sheet: Early Hypoxia
Rv0005
Rv0040c
Rv0048c
Rv0061c
Rv0066c
Rv0068
Rv0079
Rv0080
Rv0081
Rv0082
Rv0084
Rv0088
Rv0129c
Rv0147
Rv0157A
Rv0179c
Rv0206c
Rv0207c
Rv0241c
Rv0242c
Rv0243
Rv0250c
Rv0280
Rv0281
Rv0282
Rv0288
Rv0289
Rv0290
Rv0291
Rv0292
Rv0312
Rv0313
Rv0383c
Rv0423c
Rv0424c
Rv0426c
Rv0450c
Rv0451c
Rv0460
Rv0470c
Rv0474
Rv0490
Rv0500A
Rv0506
Rv0524
Rv0525
Rv0527
Rv0528
Rv0569
Rv0570
Rv0655
Rv0676c
Rv0677c
Rv0690c
Rv0692
Rv0694
Rv0724
Rv0787A
Rv0810c
Rv0822c
Rv0823c
Rv0824c
Rv0829
Rv0859
Rv0863
Rv0870c
Rv0883c
Rv0885
Rv0886
Rv0898c
Rv0925c
Rv0930
Rv0931c
Rv0932c
Rv0951
Rv1043c
Rv1072
Rv1074c
Rv1076
Rv1094
Rv1095
Rv1158c
Rv1177
Rv1178
Rv1179c
Rv1220c
Rv1222
Rv1223
Rv1224
Rv1233c
Rv1245c
Rv1253
Rv1257c
Rv1265
Rv1303
Rv1304
Rv1305
Rv1306
Rv1307
Rv1308
Rv1309
Rv1310
Rv1324
Rv1331
Rv1332
Rv1334
Rv1335
Rv1336
Rv1337
Rv1386
Rv1404
Rv1410c
Rv1411c
Rv1415
Rv1433
Rv1434
Rv1435c
Rv1444c
Rv1449c
Rv1477
Rv1478
Rv1479
Rv1481
Rv1497
Rv1501
Rv1502
Rv1535
Rv1566c
Rv1595
Rv1596
Rv1601
Rv1605
Rv1626
Rv1676
Rv1679
Rv1699
Rv1700
Rv1712
Rv1733c
Rv1734c
Rv1735c
Rv1736c
Rv1737c
Rv1749c
Rv1769
Rv1772
Rv1799
Rv1805c
Rv1821
Rv1830
Rv1846c
Rv1869c
Rv1906c
Rv1925
Rv1926c
Rv1929c
Rv1946c
Rv1987
Rv1988
Rv1997
Rv1998c
Rv2003c
Rv2004c
Rv2005c
Rv2028c
Rv2029c
Rv2074
Rv2091c
Rv2107
Rv2108
Rv2109c
Rv2110c
Rv2111c
Rv2123
Rv2144c
Rv2145c
Rv2147c
Rv2152c
Rv2154c
Rv2166c
Rv2187
Rv2193
Rv2194
Rv2195
Rv2196
Rv2197c
Rv2198c
Rv2199c
Rv2200c
Rv2215
Rv2216
Rv2224c
Rv2243
Rv2244
Rv2245
Rv2246
Rv2247
Rv2248
Rv2256c
Rv2280
Rv2291
Rv2348c
Rv2350c
Rv2351c
Rv2377c
Rv2378c
Rv2379c
Rv2385
Rv2386c
Rv2444c
Rv2457c
Rv2475c
Rv2525c
Rv2532c
Rv2534c
Rv2576c
Rv2581c
Rv2587c
Rv2592c
Rv2593c
Rv2594c
Rv2609c
Rv2656c
Rv2660c
Rv2661c
Rv2662
Rv2721c
Rv2722
Rv2725c
Rv2737c
Rv2746c
Rv2748c
Rv2753c
Rv2764c
Rv2791c
Rv2829c
Rv2841c
Rv2842c
Rv2846c
Rv2851c
Rv2852c
Rv2867c
Rv2868c
Rv2882c
Rv2885c
Rv2927c
Rv2970c
Rv2978c
Rv2986c
Rv2990c
Rv3005c
Rv3038c
Rv3045
Rv3046c
Rv3048c
Rv3049c
Rv3052c
Rv3131
Rv3132c
Rv3133c
Rv3134c
Rv3139
Rv3140
Rv3171c
Rv3205c
Rv3206c
Rv3207c
Rv3209
Rv3212
Rv3213c
Rv3221A
Rv3223c
Rv3229c
Rv3241c
Rv3249c
Rv3250c
Rv3251c
Rv3252c
Rv3257c
Rv3258c
Rv3260c
Rv3265c
Rv3268
Rv3273
Rv3283
Rv3285
Rv3295
Rv3316
Rv3317
Rv3338
Rv3402c
Rv3413c
Rv3414c
Rv3417c
Rv3418c
Rv3420c
Rv3422c
Rv3429
Rv3477
Rv3519
Rv3520c
Rv3581c
Rv3584
Rv3596c
Rv3597c
Rv3606c
Rv3609c
Rv3610c
Rv3642c
Rv3682
Rv3709c
Rv3711c
Rv3717
Rv3742c
Rv3755c
Rv3756c
Rv3758c
Rv3763
Rv3800c
Rv3810
Rv3816c
Rv3839
Rv3852
Rv3853
Rv3854c
Rv3855
Rv3857c
Rvnt41

### Sheet: Mid Hypoxia
Rv0046c
Rv0047c
Rv0064
Rv0065
Rv0100
Rv0108c
Rv0116c
Rv0135c
Rv0186
Rv0211
Rv0229c
Rv0232
Rv0252
Rv0253
Rv0254c
Rv0260c
Rv0268c
Rv0270
Rv0274
Rv0276
Rv0328
Rv0340
Rv0410c
Rv0411c
Rv0412c
Rv0475
Rv0491
Rv0502
Rv0572c
Rv0577
Rv0578c
Rv0586
Rv0596c
Rv0611c
Rv0660c
Rv0711
Rv0750
Rv0755A
Rv0821c
Rv0827c
Rv0834c
Rv0839
Rv0840c
Rv0841
Rv0849
Rv0850
Rv0854
Rv0865
Rv0872c
Rv0875c
Rv0887c
Rv0903c
Rv0972c
Rv0981
Rv0996
Rv1013
Rv1044
Rv1046c
Rv1048c
Rv1161
Rv1162
Rv1169c
Rv1192
Rv1195
Rv1216c
Rv1218c
Rv1219c
Rv1277
Rv1284
Rv1285
Rv1286
Rv1356c
Rv1359
Rv1365c
Rv1397c
Rv1398c
Rv1443c
Rv1461
Rv1462
Rv1490
Rv1542c
Rv1576c
Rv1577c
Rv1583c
Rv1584c
Rv1585c
Rv1592c
Rv1599
Rv1600
Rv1602
Rv1603
Rv1604
Rv1606
Rv1619
Rv1620c
Rv1621c
Rv1622c
Rv1623c
Rv1624c
Rv1636
Rv1641
Rv1642
Rv1643
Rv1644
Rv1645c
Rv1652
Rv1653
Rv1654
Rv1655
Rv1656
Rv1657
Rv1658
Rv1659
Rv1706A
Rv1738
Rv1739c
Rv1806
Rv1807
Rv1812c
Rv1813c
Rv1831
Rv1832
Rv1854c
Rv1904
Rv1909c
Rv1954c
Rv1955
Rv1962c
Rv1986
Rv1989c
Rv1990c
Rv1992c
Rv1993c
Rv1994c
Rv1995
Rv1996
Rv2006
Rv2007c
Rv2020c
Rv2021c
Rv2022c
Rv2027c
Rv2030c
Rv2031c
Rv2032
Rv2034
Rv2035
Rv2077c
Rv2094c
Rv2134c
Rv2137c
Rv2148c
Rv2149c
Rv2150c
Rv2156c
Rv2157c
Rv2158c
Rv2159c
Rv2160A
Rv2160c
Rv2161c
Rv2162c
Rv2163c
Rv2164c
Rv2165c
Rv2204c
Rv2252
Rv2255c
Rv2307A
Rv2330c
Rv2331
Rv2336
Rv2338c
Rv2359
Rv2368c
Rv2369c
Rv2454c
Rv2455c
Rv2472
Rv2482c
Rv2483c
Rv2484c
Rv2494
Rv2495c
Rv2496c
Rv2497c
Rv2498c
Rv2499c
Rv2500c
Rv2501c
Rv2502c
Rv2503c
Rv2516c
Rv2517c
Rv2524c
Rv2527
Rv2539c
Rv2540c
Rv2557
Rv2558
Rv2590
Rv2623
Rv2624c
Rv2625c
Rv2626c
Rv2627c
Rv2628
Rv2629
Rv2630
Rv2631
Rv2632c
Rv2633c
Rv2641
Rv2650c
Rv2651c
Rv2657c
Rv2658c
Rv2659c
Rv2663
Rv2664
Rv2719c
Rv2720
Rv2729c
Rv2735c
Rv2776c
Rv2777c
Rv2779c
Rv2780
Rv2781c
Rv2879c
Rv2926c
Rv2963
Rv2964
Rv2979c
Rv2988c
Rv3047c
Rv3051c
Rv3053c
Rv3083
Rv3084
Rv3085
Rv3086
Rv3087
Rv3088
Rv3089
Rv3098c
Rv3124
Rv3126c
Rv3127
Rv3128c
Rv3129
Rv3130c
Rv3160c
Rv3161c
Rv3182
Rv3211
Rv3230c
Rv3244c
Rv3245c
Rv3269
Rv3270
Rv3271c
Rv3287c
Rv3288c
Rv3289c
Rv3290c
Rv3291c
Rv3334
Rv3340
Rv3341
Rv3342
Rv3371
Rv3390
Rv3405c
Rv3406
Rv3410c
Rv3411c
Rv3412
Rv3416
Rv3491
Rv3534c
Rv3535c
Rv3536c
Rv3549c
Rv3550
Rv3551
Rv3552
Rv3557c
Rv3572
Rv3582c
Rv3583c
Rv3612c
Rv3613c
Rv3614c
Rv3615c
Rv3616c
Rv3626c
Rv3633
Rv3662c
Rv3680
Rv3734c
Rv3750c
Rv3801c
Rv3822
Rv3842c
Rv3843c
Rvns01
Rvns02
Rvnt04
Rvnt06
Rvnt09
Rvnt15
Rvnt23
Rvnt28
Rvnt29
Rvnt37
Rvnt38
Rvnt42
Rvnt44
Rvnt45

### Sheet: Late Hypoxia
Rv0022c
Rv0023
Rv0024
Rv0032
Rv0033
Rv0034
Rv0067c
Rv0077c
Rv0078
Rv0083
Rv0085
Rv0086
Rv0090
Rv0094c
Rv0095c
Rv0096
Rv0097
Rv0098
Rv0105c
Rv0106
Rv0109
Rv0110
Rv0115
Rv0117
Rv0124
Rv0132c
Rv0136
Rv0142
Rv0151c
Rv0152c
Rv0160c
Rv0161
Rv0162c
Rv0163
Rv0191
Rv0192A
Rv0193c
Rv0194
Rv0195
Rv0209
Rv0210
Rv0217c
Rv0218
Rv0219
Rv0226c
Rv0255c
Rv0259c
Rv0261c
Rv0266c
Rv0269c
Rv0278c
Rv0279c
Rv0297
Rv0303
Rv0304c
Rv0305c
Rv0306
Rv0311
Rv0318c
Rv0319
Rv0322
Rv0324
Rv0325
Rv0326
Rv0327c
Rv0329c
Rv0330c
Rv0331
Rv0335c
Rv0355c
Rv0358
Rv0359
Rv0360c
Rv0365c
Rv0366c
Rv0367c
Rv0368c
Rv0369c
Rv0370c
Rv0371c
Rv0372c
Rv0373c
Rv0374c
Rv0375c
Rv0376c
Rv0377
Rv0378
Rv0386
Rv0387c
Rv0388c
Rv0389
Rv0393
Rv0395
Rv0396
Rv0397
Rv0399c
Rv0401
Rv0403c
Rv0405
Rv0406c
Rv0414c
Rv0416
Rv0417
Rv0427c
Rv0428c
Rv0449c
Rv0453
Rv0456A
Rv0456c
Rv0470A
Rv0481c
Rv0482
Rv0487
Rv0488
Rv0492A
Rv0492c
Rv0493c
Rv0494
Rv0521
Rv0531
Rv0532
Rv0534c
Rv0535
Rv0536
Rv0540
Rv0541c
Rv0549c
Rv0550c
Rv0551c
Rv0553
Rv0561c
Rv0566c
Rv0571c
Rv0573c
Rv0575c
Rv0584
Rv0591
Rv0592
Rv0593
Rv0594
Rv0600c
Rv0601c
Rv0602c
Rv0603
Rv0604
Rv0605
Rv0612
Rv0614
Rv0618
Rv0619
Rv0620
Rv0621
Rv0622
Rv0625c
Rv0629c
Rv0630c
Rv0631c
Rv0648
Rv0649
Rv0650
Rv0658c
Rv0661c
Rv0662c
Rv0666
Rv0687
Rv0689c
Rv0695
Rv0696
Rv0697
Rv0699
Rv0728c
Rv0729
Rv0736
Rv0737
Rv0738
Rv0742
Rv0744c
Rv0745
Rv0746
Rv0747
Rv0751c
Rv0752c
Rv0754
Rv0755c
Rv0762c
Rv0764c
Rv0765c
Rv0767c
Rv0768
Rv0770
Rv0771
Rv0779c
Rv0784
Rv0793
Rv0794c
Rv0795
Rv0796
Rv0800
Rv0804
Rv0807
Rv0816c
Rv0826
Rv0828c
Rv0832
Rv0833
Rv0836c
Rv0837c
Rv0843
Rv0855
Rv0858c
Rv0862c
Rv0878c
Rv0890c
Rv0893c
Rv0894
Rv0895
Rv0904c
Rv0908
Rv0915c
Rv0916c
Rv0917
Rv0921
Rv0929
Rv0943c
Rv0944
Rv0953c
Rv0959
Rv0962c
Rv0963c
Rv0964c
Rv0971c
Rv0973c
Rv0974c
Rv0975c
Rv0976c
Rv0977
Rv0979c
Rv0987
Rv0988
Rv0992c
Rv1003
Rv1004c
Rv1005c
Rv1008
Rv1026
Rv1027c
Rv1028A
Rv1028c
Rv1030
Rv1034c
Rv1035c
Rv1036c
Rv1039c
Rv1040c
Rv1049
Rv1050
Rv1051c
Rv1058
Rv1062
Rv1063c
Rv1064c
Rv1067c
Rv1068c
Rv1069c
Rv1075c
Rv1084
Rv1087
Rv1087A
Rv1088
Rv1089
Rv1091
Rv1105
Rv1112
Rv1113
Rv1114
Rv1115
Rv1116
Rv1116A
Rv1120c
Rv1124
Rv1125
Rv1128c
Rv1134
Rv1135A
Rv1135c
Rv1137c
Rv1138c
Rv1145
Rv1146
Rv1151c
Rv1176c
Rv1186c
Rv1187
Rv1188
Rv1189
Rv1190
Rv1191
Rv1203c
Rv1204c
Rv1217c
Rv1226c
Rv1227c
Rv1243c
Rv1244
Rv1258c
Rv1259
Rv1263
Rv1266c
Rv1267c
Rv1268c
Rv1273c
Rv1276c
Rv1278
Rv1291c
Rv1325c
Rv1329c
Rv1330c
Rv1357c
Rv1358
Rv1369c
Rv1370c
Rv1371
Rv1385
Rv1394c
Rv1395
Rv1396c
Rv1399c
Rv1402
Rv1406
Rv1407
Rv1413
Rv1414
Rv1417
Rv1423
Rv1426c
Rv1427c
Rv1429
Rv1431
Rv1432
Rv1441c
Rv1450c
Rv1452c
Rv1455
Rv1457c
Rv1460
Rv1468c
Rv1482c
Rv1492
Rv1493
Rv1503c
Rv1509
Rv1514c
Rv1518
Rv1528c
Rv1530
Rv1537
Rv1548c
Rv1549
Rv1550
Rv1551
Rv1552
Rv1553
Rv1554
Rv1555
Rv1556
Rv1563c
Rv1568
Rv1569
Rv1570
Rv1571
Rv1572c
Rv1573
Rv1578c
Rv1579c
Rv1587c
Rv1588c
Rv1610
Rv1651c
Rv1660
Rv1661
Rv1662
Rv1663
Rv1664
Rv1667c
Rv1668c
Rv1669
Rv1670
Rv1671
Rv1672c
Rv1673c
Rv1674c
Rv1675c
Rv1680
Rv1681
Rv1686c
Rv1687c
Rv1688
Rv1702c
Rv1705c
Rv1706c
Rv1714
Rv1715
Rv1716
Rv1717
Rv1718
Rv1719
Rv1721c
Rv1722
Rv1723
Rv1725c
Rv1726
Rv1727
Rv1753c
Rv1754c
Rv1755c
Rv1756c
Rv1757c
Rv1758
Rv1759c
Rv1761c
Rv1763
Rv1764
Rv1768
Rv1777
Rv1786
Rv1787
Rv1790
Rv1801
Rv1802
Rv1803c
Rv1817
Rv1818c
Rv1834
Rv1840c
Rv1845c
Rv1851
Rv1866
Rv1867
Rv1868
Rv1873
Rv1889c
Rv1917c
Rv1918c
Rv1922
Rv1930c
Rv1931c
Rv1934c
Rv1935c
Rv1936
Rv1937
Rv1938
Rv1939
Rv1940
Rv1949c
Rv1951c
Rv1961
Rv1964
Rv1965
Rv1966
Rv1967
Rv1968
Rv1969
Rv1970
Rv1971
Rv1972
Rv1973
Rv1974
Rv1975
Rv1999c
Rv2012
Rv2013
Rv2014
Rv2015c
Rv2017
Rv2023A
Rv2023c
Rv2025c
Rv2026c
Rv2033c
Rv2037c
Rv2038c
Rv2039c
Rv2047c
Rv2048c
Rv2056c
Rv2062c
Rv2063
Rv2064
Rv2065
Rv2071c
Rv2072c
Rv2073c
Rv2085
Rv2086
Rv2088
Rv2089c
Rv2092c
Rv2095c
Rv2098c
Rv2099c
Rv2105
Rv2106
Rv2113
Rv2121c
Rv2126c
Rv2135c
Rv2153c
Rv2167c
Rv2168c
Rv2170
Rv2177c
Rv2191
Rv2205c
Rv2207
Rv2208
Rv2231c
Rv2236c
Rv2249c
Rv2250A
Rv2250c
Rv2251
Rv2253
Rv2254c
Rv2262c
Rv2263
Rv2264c
Rv2265
Rv2267c
Rv2268c
Rv2269c
Rv2270
Rv2274c
Rv2277c
Rv2278
Rv2279
Rv2283
Rv2304c
Rv2305
Rv2306A
Rv2307B
Rv2307c
Rv2308
Rv2309A
Rv2310
Rv2311
Rv2316
Rv2317
Rv2318
Rv2319c
Rv2320c
Rv2321c
Rv2322c
Rv2337c
Rv2340c
Rv2341
Rv2349c
Rv2352c
Rv2353c
Rv2354
Rv2355
Rv2365c
Rv2370c
Rv2371
Rv2384
Rv2403c
Rv2407
Rv2408
Rv2414c
Rv2415c
Rv2417c
Rv2422
Rv2423
Rv2424c
Rv2425c
Rv2435c
Rv2436
Rv2438A
Rv2439c
Rv2458
Rv2478c
Rv2479c
Rv2480c
Rv2481c
Rv2485c
Rv2486
Rv2487c
Rv2488c
Rv2490c
Rv2491
Rv2492
Rv2505c
Rv2506
Rv2514c
Rv2515c
Rv2526
Rv2528c
Rv2529
Rv2530A
Rv2541
Rv2545
Rv2546
Rv2549c
Rv2551c
Rv2552c
Rv2559c
Rv2566
Rv2570
Rv2571c
Rv2573
Rv2577
Rv2578c
Rv2591
Rv2598
Rv2600
Rv2601
Rv2614A
Rv2615c
Rv2618
Rv2621c
Rv2622
Rv2634c
Rv2635
Rv2636
Rv2638
Rv2639c
Rv2643
Rv2645
Rv2646
Rv2647
Rv2648
Rv2649
Rv2652c
Rv2653c
Rv2654c
Rv2667
Rv2668
Rv2669
Rv2670c
Rv2671
Rv2677c
Rv2679
Rv2689c
Rv2695
Rv2727c
Rv2728c
Rv2730
Rv2734
Rv2739c
Rv2741
Rv2754c
Rv2755c
Rv2756c
Rv2760c
Rv2765
Rv2768c
Rv2769c
Rv2796c
Rv2797c
Rv2802c
Rv2803
Rv2804c
Rv2805
Rv2806
Rv2807
Rv2809
Rv2810c
Rv2811
Rv2812
Rv2813
Rv2814c
Rv2815c
Rv2820c
Rv2822c
Rv2824c
Rv2825c
Rv2826c
Rv2827c
Rv2828c
Rv2832c
Rv2833c
Rv2834c
Rv2835c
Rv2848c
Rv2850c
Rv2853
Rv2862c
Rv2864c
Rv2886c
Rv2891
Rv2892c
Rv2893
Rv2894c
Rv2896c
Rv2897c
Rv2898c
Rv2910c
Rv2914c
Rv2918c
Rv2922A
Rv2924c
Rv2943
Rv2961
Rv2966c
Rv2973c
Rv2974c
Rv2975c
Rv2980
Rv2983
Rv2997
Rv2998A
Rv3015c
Rv3017c
Rv3018A
Rv3018c
Rv3019c
Rv3020c
Rv3021c
Rv3022A
Rv3022c
Rv3026c
Rv3027c
Rv3031
Rv3032
Rv3037c
Rv3039c
Rv3055
Rv3063
Rv3064c
Rv3065
Rv3066
Rv3070
Rv3072c
Rv3079c
Rv3080c
Rv3082c
Rv3090
Rv3097c
Rv3106
Rv3107c
Rv3108
Rv3109
Rv3110
Rv3111
Rv3112
Rv3113
Rv3114
Rv3122
Rv3159c
Rv3162c
Rv3163c
Rv3164c
Rv3165c
Rv3166c
Rv3167c
Rv3169
Rv3170
Rv3174
Rv3175
Rv3176c
Rv3178
Rv3180c
Rv3181c
Rv3183
Rv3184
Rv3185
Rv3186
Rv3187
Rv3188
Rv3192
Rv3195
Rv3196
Rv3201c
Rv3202c
Rv3203
Rv3228
Rv3235
Rv3239c
Rv3242c
Rv3256c
Rv3262
Rv3292
Rv3293
Rv3294c
Rv3296
Rv3300c
Rv3308
Rv3313c
Rv3314c
Rv3315c
Rv3324c
Rv3325
Rv3326
Rv3332
Rv3333c
Rv3335c
Rv3343c
Rv3344c
Rv3345c
Rv3347c
Rv3349c
Rv3350c
Rv3351c
Rv3352c
Rv3357
Rv3358
Rv3359
Rv3361c
Rv3367
Rv3368c
Rv3370c
Rv3375
Rv3378c
Rv3379c
Rv3380c
Rv3381c
Rv3382c
Rv3383c
Rv3386
Rv3387
Rv3388
Rv3391
Rv3394c
Rv3395c
Rv3415c
Rv3421c
Rv3428c
Rv3431c
Rv3432c
Rv3433c
Rv3439c
Rv3440c
Rv3444c
Rv3445c
Rv3446c
Rv3447c
Rv3448
Rv3449
Rv3450c
Rv3466
Rv3467
Rv3468c
Rv3469c
Rv3470c
Rv3471c
Rv3473c
Rv3474
Rv3475
Rv3500c
Rv3501c
Rv3502c
Rv3504
Rv3505
Rv3506
Rv3507
Rv3508
Rv3511
Rv3512
Rv3513c
Rv3514
Rv3515c
Rv3517
Rv3529c
Rv3530c
Rv3532
Rv3533c
Rv3538
Rv3540c
Rv3541c
Rv3543c
Rv3544c
Rv3546
Rv3553
Rv3555c
Rv3558
Rv3559c
Rv3560c
Rv3561
Rv3562
Rv3563
Rv3564
Rv3565
Rv3566A
Rv3566c
Rv3571
Rv3573c
Rv3575c
Rv3578
Rv3589
Rv3590c
Rv3591c
Rv3595c
Rv3611
Rv3618
Rv3621c
Rv3622c
Rv3625c
Rv3635
Rv3636
Rv3637
Rv3638
Rv3639c
Rv3640c
Rv3643
Rv3649
Rv3650
Rv3653
Rv3654c
Rv3655c
Rv3656c
Rv3657c
Rv3658c
Rv3659c
Rv3660c
Rv3664c
Rv3665c
Rv3670
Rv3698
Rv3700c
Rv3703c
Rv3712
Rv3713
Rv3728
Rv3731
Rv3743c
Rv3745c
Rv3746c
Rv3751
Rv3752c
Rv3757c
Rv3768
Rv3770B
Rv3771c
Rv3776
Rv3787c
Rv3792
Rv3797
Rv3812
Rv3817
Rv3828c
Rv3830c
Rv3834c
Rv3845
Rv3851
Rv3860
Rv3887c
Rv3892c
Rv3895c
Rv3897c
Rv3899c
Rv3902c
Rv3903c
Rv3904c
Rv3905c
Rv3912
Rvnt01
Rvnt02
Rvnt03
Rvnt05
Rvnt10
Rvnt13
Rvnt14
Rvnt16
Rvnt17
Rvnt18
Rvnt19
Rvnt20
Rvnt21
Rvnt22
Rvnt24
Rvnt25
Rvnt31
Rvnt32
Rvnt34
Rvnt35
Rvnt36
Rvnt39
Rvnt40
Rvnt43

### Sheet: Resuscitation
Rv0001
Rv0062
Rv0112
Rv0113
Rv0114
Rv0118c
Rv0119
Rv0122
Rv0125
Rv0126
Rv0128
Rv0137c
Rv0140
Rv0165c
Rv0188
Rv0190
Rv0244c
Rv0245
Rv0251c
Rv0256c
Rv0257
Rv0263c
Rv0264c
Rv0283
Rv0284
Rv0285
Rv0286
Rv0287
Rv0307c
Rv0316
Rv0341
Rv0342
Rv0343
Rv0350
Rv0351
Rv0352
Rv0353
Rv0361
Rv0384c
Rv0390
Rv0391
Rv0440
Rv0454
Rv0455c
Rv0463
Rv0464c
Rv0466
Rv0467
Rv0468
Rv0476
Rv0477
Rv0479c
Rv0485
Rv0500B
Rv0501
Rv0503c
Rv0516c
Rv0567
Rv0574c
Rv0583c
Rv0634B
Rv0643c
Rv0644c
Rv0647c
Rv0667
Rv0668
Rv0672
Rv0673
Rv0674
Rv0713
Rv0726c
Rv0743c
Rv0749A
Rv0805
Rv0806c
Rv0814c
Rv0815c
Rv0835
Rv0846c
Rv0847
Rv0848
Rv0851c
Rv0879c
Rv0884c
Rv0891c
Rv0892
Rv0922
Rv0948c
Rv0967
Rv0968
Rv0969
Rv0983
Rv0984
Rv0985c
Rv0986
Rv0991c
Rv1015c
Rv1037c
Rv1038c
Rv1047
Rv1057
Rv1065
Rv1066
Rv1073
Rv1082
Rv1083
Rv1109c
Rv1110
Rv1117
Rv1130
Rv1131
Rv1144
Rv1168c
Rv1171
Rv1173
Rv1174c
Rv1182
Rv1184c
Rv1185c
Rv1194c
Rv1196
Rv1197
Rv1198
Rv1199c
Rv1200
Rv1221
Rv1239c
Rv1241
Rv1246c
Rv1247c
Rv1248c
Rv1262c
Rv1274
Rv1275
Rv1297
Rv1298
Rv1299
Rv1316c
Rv1317c
Rv1318c
Rv1319c
Rv1321
Rv1339
Rv1340
Rv1342c
Rv1343c
Rv1344
Rv1345
Rv1346
Rv1347c
Rv1348
Rv1349
Rv1360
Rv1361c
Rv1362c
Rv1363c
Rv1374c
Rv1379
Rv1380
Rv1381
Rv1382
Rv1383
Rv1388
Rv1389
Rv1392
Rv1419
Rv1448c
Rv1463
Rv1467c
Rv1470
Rv1471
Rv1472
Rv1473
Rv1489
Rv1507A
Rv1507c
Rv1515c
Rv1519
Rv1532c
Rv1534
Rv1536
Rv1593c
Rv1594
Rv1615
Rv1638A
Rv1690
Rv1720c
Rv1773c
Rv1780
Rv1782
Rv1783
Rv1788
Rv1791
Rv1792
Rv1793
Rv1794
Rv1796
Rv1804c
Rv1808
Rv1810
Rv1811
Rv1814
Rv1826
Rv1827
Rv1838c
Rv1839c
Rv1844c
Rv1860
Rv1861
Rv1864c
Rv1875
Rv1876
Rv1885c
Rv1888A
Rv1898
Rv1952
Rv1956
Rv1957
Rv1958c
Rv1979c
Rv1980c
Rv2016
Rv2019
Rv2044c
Rv2050
Rv2053c
Rv2060
Rv2061c
Rv2077A
Rv2080
Rv2114
Rv2115c
Rv2122c
Rv2124c
Rv2132
Rv2146c
Rv2172c
Rv2182c
Rv2183c
Rv2185c
Rv2202c
Rv2203
Rv2206
Rv2220
Rv2225
Rv2226
Rv2237
Rv2288
Rv2289
Rv2295
Rv2296
Rv2301
Rv2302
Rv2328
Rv2329c
Rv2346c
Rv2347c
Rv2357c
Rv2358
Rv2380c
Rv2381c
Rv2382c
Rv2383c
Rv2396
Rv2397c
Rv2398c
Rv2400c
Rv2404c
Rv2410c
Rv2411c
Rv2412
Rv2413c
Rv2416c
Rv2428
Rv2429
Rv2440c
Rv2443
Rv2445c
Rv2450c
Rv2451
Rv2452c
Rv2460c
Rv2461c
Rv2466c
Rv2489c
Rv2512c
Rv2518c
Rv2542
Rv2561
Rv2563
Rv2564
Rv2584c
Rv2595
Rv2596
Rv2642
Rv2666
Rv2690c
Rv2694c
Rv2698
Rv2699c
Rv2703
Rv2704
Rv2706c
Rv2707
Rv2710
Rv2711
Rv2714
Rv2715
Rv2716
Rv2744c
Rv2745c
Rv2784c
Rv2785c
Rv2821c
Rv2837c
Rv2838c
Rv2839c
Rv2911
Rv2930
Rv2931
Rv2932
Rv2933
Rv2934
Rv2935
Rv2936
Rv2937
Rv2938
Rv2939
Rv2940c
Rv2958c
Rv2959c
Rv2960c
Rv2962c
Rv2970A
Rv2976c
Rv2987c
Rv3000
Rv3001c
Rv3002c
Rv3003c
Rv3006
Rv3023c
Rv3054c
Rv3115
Rv3117
Rv3118
Rv3135
Rv3136
Rv3137
Rv3142c
Rv3194c
Rv3196A
Rv3197
Rv3197A
Rv3238c
Rv3248c
Rv3277
Rv3311
Rv3312A
Rv3346c
Rv3353c
Rv3354
Rv3355c
Rv3403c
Rv3426
Rv3453
Rv3454
Rv3478
Rv3484
Rv3485c
Rv3486
Rv3487c
Rv3524
Rv3599c
Rv3600c
Rv3601c
Rv3603c
Rv3619c
Rv3620c
Rv3624c
Rv3645
Rv3646c
Rv3674c
Rv3675
Rv3676
Rv3679
Rv3683
Rv3789
Rv3802c
Rv3803c
Rv3809c
Rv3818
Rv3824c
Rv3825c
Rv3831
Rv3833
Rv3837c
Rv3846
Rv3847
Rv3848
Rv3849
Rv3859c
Rv3861
Rv3862c
Rv3863
Rv3864
Rv3865
Rv3866
Rv3867
Rv3868
Rv3872
Rv3873
Rv3874
Rv3875
Rv3876
Rv3878
Rv3879c
Rv3880c
Rv3881c
Rv3886c
Rv3888c
Rv3890c
Rv3891c
Rv3893c
Rv3901c
Rv3913
Rv3914
Rvnt07
Rvnt30
