## Supplementary material for "Intricate genetic programs controlling dormancy in *Mycobacterium tuberculosis*": Dataset S2

### Sheet: Sheet1
TF	TF state	Normoxia	Depletion	Early hyp.	Mid hyp.	Late hyp.	Resuscitation
Rv0302	Normoxia	4;0.6	41;0	21;0.15	18;0.36	30;1	17;0.9
Rv0623	Normoxia	2;0	0;1	0;1	0;1	0;1	0;1
Rv0880	Normoxia	0;1	3;0.7	4;0.24	6;0.03	2;1	5;0.23
Rv1473A	Normoxia	0;1	11;0.08	6;0.42	6;0.4	15;0.63	3;0.98
Rv2009	Normoxia	1;0.54	12;0	4;0.36	3;0.59	2;1	2;0.93
Rv2011c	Normoxia	5;0.52	49;0	21;0.37	24;0.12	28;1	25;0.56
Rv3911	Normoxia	1;0.09	0;1	0;1	0;1	2;0.32	0;1
Rv0042c	Depletion	0;1	0;1	1;0.33	0;1	0;1	2;0.07
Rv0054	Depletion	1;0.17	2;0.28	1;0.56	2;0.16	0;1	0;1
Rv0158	Depletion	0;1	9;0	0;1	2;0.57	3;0.96	1;0.94
Rv0238	Depletion	0;1	3;0.29	5;0.01	0;1	2;0.96	1;0.87
Rv0445c	Depletion	0;1	6;0	2;0.32	0;1	0;1	1;0.81
Rv0653c	Depletion	3;0.02	4;0.38	2;0.69	1;0.91	6;0.74	2;0.83
Rv1828	Depletion	0;1	4;0.05	1;0.71	3;0.09	0;1	1;0.81
Rv2069	Depletion	0;1	8;0.03	2;0.81	2;0.8	9;0.53	2;0.92
Rv3050c	Depletion	0;1	0;1	4;0.06	1;0.8	3;0.89	4;0.12
Rv3095	Depletion	2;0.01	2;0.14	0;1	0;1	0;1	0;1
Rv3173c	Depletion	0;1	2;0.35	0;1	1;0.6	3;0.53	1;0.72
Rv3219	Depletion	1;0.64	19;0	1;0.99	3;0.78	3;1	5;0.63
Rv3246c	Depletion	3;0.44	13;0.58	21;0	11;0.35	14;1	15;0.29
Rv0081	Early hyp.	12;0.93	94;0.4	77;0.09	72;0.19	160;1	115;0
Rv0474	Early hyp.	1;0.3	2;0.59	4;0.04	2;0.4	1;0.99	1;0.87
Rv1332	Early hyp.	0;1	1;0.43	0;1	0;1	1;0.76	1;0.42
Rv1404	Early hyp.	3;0.29	9;0.73	16;0	4;0.95	21;0.72	7;0.89
Rv1846c	Early hyp.	0;1	8;0	5;0.05	2;0.64	1;1	1;0.95
Rv3133c	Early hyp.	5;0.79	43;0.1	29;0.31	47;0	54;1	29;0.88
Rv3223c	Early hyp.	0;1	5;0.48	3;0.66	1;0.97	4;1	13;0
Rv3249c	Early hyp.	6;0.5	52;0	32;0.03	15;0.97	46;1	29;0.61
Rv3260c	Early hyp.	2;0.06	1;0.92	1;0.83	7;0	2;0.98	0;1
Rv3414c	Early hyp.	0;1	0;1	3;0.01	0;1	1;0.85	0;1
Rv3417c	Early hyp.	0;1	0;1	1;0.13	0;1	0;1	0;1
Rv3597c	Early hyp.	2;1	38;0.76	37;0.11	41;0.02	79;0.96	43;0.31
Rv3855	Early hyp.	0;1	2;0.94	4;0.36	10;0	7;0.86	1;0.99
Rv0047c	Mid hyp.	8;0.8	65;0.07	59;0	38;0.64	92;1	57;0.28
Rv0135c	Mid hyp.	9;0.08	50;0	31;0.02	12;0.99	35;1	33;0.18
Rv0232	Mid hyp.	0;1	0;1	0;1	0;1	2;0.14	0;1
Rv0827c	Mid hyp.	0;1	0;1	0;1	1;0.33	2;0.32	0;1
Rv0981	Mid hyp.	0;1	1;0.61	0;1	0;1	3;0.28	1;0.6
Rv1219c	Mid hyp.	3;0.03	5;0.33	2;0.79	5;0.13	5;0.96	2;0.9
Rv1359	Mid hyp.	0;1	0;1	0;1	2;0.02	0;1	0;1
Rv1657	Mid hyp.	0;1	0;1	0;1	7;0	0;1	0;1
Rv1990c	Mid hyp.	7;0.3	30;0.54	22;0.55	17;0.89	72;0.18	26;0.76
Rv1994c	Mid hyp.	1;0.96	29;0	5;1	9;0.86	26;0.99	26;0.01
Rv2021c	Mid hyp.	1;0.47	3;0.7	2;0.74	1;0.93	4;0.98	9;0
Rv2034	Mid hyp.	4;0.84	42;0.03	28;0.17	26;0.26	51;1	33;0.34
Rv2359	Mid hyp.	0;1	1;0.93	5;0.02	0;1	2;0.99	6;0.02
Rv2779c	Mid hyp.	0;1	1;0.43	0;1	2;0.04	0;1	0;1
Rv3124	Mid hyp.	0;1	9;0	0;1	0;1	0;1	1;0.84
Rv3160c	Mid hyp.	1;0.42	6;0.06	3;0.37	3;0.35	4;0.93	0;1
Rv3291c	Mid hyp.	0;1	1;0.95	1;0.89	8;0	5;0.79	1;0.95
Rv3405c	Mid hyp.	0;1	2;0.41	0;1	3;0.07	2;0.87	1;0.77
Rv3416	Mid hyp.	1;0.4	10;0	0;1	1;0.88	4;0.91	0;1
Rv3557c	Mid hyp.	1;0.47	0;1	1;0.93	6;0.03	11;0.09	1;0.97
Rv0022c	Late hyp.	7;0.02	15;0.57	11;0.57	11;0.54	24;0.99	20;0.08
Rv0023	Late hyp.	3;0.98	54;0.01	34;0.23	47;0	51;1	47;0.09
Rv0067c	Late hyp.	0;1	0;1	2;0.04	0;1	1;0.76	0;1
Rv0078	Late hyp.	0;1	0;1	0;1	0;1	2;0.14	0;1
Rv0117	Late hyp.	0;1	9;0	0;1	0;1	0;1	1;0.84
Rv0195	Late hyp.	0;1	0;1	0;1	0;1	3;0.16	1;0.52
Rv0324	Late hyp.	3;0.98	43;0.37	13;1	45;0	97;0.16	35;0.81
Rv0330c	Late hyp.	0;1	0;1	0;1	0;1	4;0.02	0;1
Rv0494	Late hyp.	2;0.28	11;0.02	2;0.94	7;0.1	8;0.97	3;0.93
Rv0602c	Late hyp.	3;0.46	16;0.3	10;0.57	11;0.4	21;0.99	19;0.06
Rv0767c	Late hyp.	2;0.81	17;0.5	15;0.23	8;0.92	34;0.73	20;0.16
Rv0894	Late hyp.	0;1	1;0.32	0;1	0;1	0;1	1;0.3
Rv1049	Late hyp.	7;0.34	59;0	27;0.21	20;0.75	33;1	35;0.18
Rv1176c	Late hyp.	0;1	0;1	2;0.04	0;1	1;0.76	0;1
Rv1186c	Late hyp.	0;1	0;1	0;1	2;0.12	3;0.28	0;1
Rv1189	Late hyp.	1;0.71	10;0.12	1;1	4;0.73	20;0.06	3;0.97
Rv1395	Late hyp.	1;0.09	0;1	0;1	0;1	2;0.32	0;1
Rv1423	Late hyp.	7;0.27	37;0.06	27;0.1	17;0.85	34;1	45;0
Rv1460	Late hyp.	3;0	0;1	2;0.42	2;0.4	3;0.85	1;0.87
Rv1556	Late hyp.	0;1	1;0.99	11;0	1;0.95	4;0.99	6;0.17
Rv1674c	Late hyp.	0;1	2;0.76	0;1	0;1	12;0	1;0.94
Rv1675c	Late hyp.	0;1	1;0.68	1;0.56	0;1	3;0.41	1;0.66
Rv1719	Late hyp.	1;0.89	15;0.18	11;0.24	9;0.47	26;0.52	6;0.98
Rv2017	Late hyp.	0;1	0;1	0;1	0;1	1;0.61	1;0.3
Rv2250c	Late hyp.	5;0.68	40;0.05	31;0.05	26;0.23	45;1	34;0.24
Rv2488c	Late hyp.	0;1	0;1	0;1	3;0.01	1;0.85	0;1
Rv2506	Late hyp.	0;1	0;1	4;0.14	8;0	4;0.91	0;1
Rv2760c	Late hyp.	1;0.09	1;0.43	0;1	0;1	1;0.76	0;1
Rv2827c	Late hyp.	1;0.17	2;0.28	0;1	0;1	2;0.73	1;0.66
Rv3066	Late hyp.	0;1	1;0.93	4;0.09	0;1	7;0.25	2;0.7
Rv3082c	Late hyp.	0;1	0;1	0;1	7;0	1;0.98	0;1
Rv3164c	Late hyp.	0;1	0;1	0;1	0;1	5;0.01	0;1
Rv3167c	Late hyp.	0;1	10;0	0;1	1;0.82	1;1	1;0.91
Rv3183	Late hyp.	0;1	0;1	0;1	1;0.23	1;0.61	0;1
Rv3830c	Late hyp.	4;0.33	26;0.01	23;0	9;0.83	17;1	14;0.7
Rv0353	Resuscitation	1;0.23	0;1	0;1	2;0.26	0;1	5;0
Rv0674	Resuscitation	0;1	0;1	0;1	0;1	0;1	3;0
Rv0891c	Resuscitation	0;1	5;0	0;1	0;1	0;1	0;1
Rv0967	Resuscitation	13;0.22	78;0	40;0.63	43;0.35	105;0.99	47;0.89
Rv1379	Resuscitation	0;1	0;1	1;0.33	0;1	2;0.32	0;1
Rv1773c	Resuscitation	0;1	0;1	0;1	1;0.33	0;1	2;0.07
Rv1956	Resuscitation	0;1	4;0.95	5;0.65	11;0.01	19;0.24	4;0.94
Rv2595	Resuscitation	0;1	0;1	0;1	0;1	0;1	2;0.03
Rv2642	Resuscitation	0;1	11;0	2;0.86	1;0.97	5;0.99	7;0.13
Rv2745c	Resuscitation	0;1	0;1	2;0.17	3;0.03	1;0.94	0;1
Rv3676	Resuscitation	0;1	2;0.35	4;0.01	0;1	1;0.96	0;1
Rv3833	Resuscitation	0;1	0;1	0;1	0;1	0;1	1;0.17
Rv3849	Resuscitation	0;1	28;0	10;0.52	6;0.93	16;1	17;0.13
Rv3862c	Resuscitation	1;0.2	1;0.74	0;1	1;0.6	0;1	4;0.02
overlap between the differentially expressed targets (in the hypoxia time course) of each TF according to the ChIP-seq data and each state is shown. The hypergeometric test p-values are also shown (after the semi colon)
Instances of statistically significant overlap (P-value <= 0.05) are highlighted in blue and red for cases within the same state of the TFs or another state, respectively
